# Biochemical Profiling and Structural Basis of ADAR1-Mediated RNA Editing

**DOI:** 10.1101/2025.01.02.631069

**Authors:** Xiangyu Deng, Lina Sun, Min Zhang, Rashmi Basavaraj, Jin Wang, Yi-Lan Weng, Yang Gao

## Abstract

ADAR1 is a pivotal regulator in RNA-induced immune responses by catalyzing the conversion of adenosine to inosine on double-stranded RNA. Mutations on ADAR1 are associated with human autoimmune disease, and targeting ADAR1 has been proposed for cancer immunotherapy. However, the molecular mechanisms governing ADAR1-mediated RNA editing remain enigmatic. Here, we provide detailed biochemical and structural characterizations of human ADAR1. Our biochemical profiling reveals that ADAR1 editing is both sequence and RNA duplex length-dependent, but can well tolerate mismatches near the editing site. Moreover, our high-resolution structures of ADAR1-RNA complexes, coupled with mutagenesis studies, revealed the molecular basis for RNA binding, substrate selection, dimerization, and the crucial role of the RNA-binding domain 3 for ADAR1 editing. The ADAR1 structures also help explain the potential defects of disease-associated mutations, where biochemical and RNA-sequencing analysis further indicate some of the mutations preferentially impact the editing of RNAs with short duplex. Our findings illustrate the molecular mechanism of ADAR1 editing and provide clues for deciphering its role in immune regulation and drug targeting.

**HIGHLIGHTS:**

- Biochemical profiling of ADAR1 RNA substrate preference
- Atomic resolution structures of ADAR1 with two physiological RNA substrates
- Disease-related mutations of ADAR1 preferentially impact RNA editing with short dsRNA.
- RNA-binding domain 3 is essential for ADAR1 RNA capture and editing
