## Supplementary Table 6 for "Biochemical Profiling and Structural Basis of ADAR1-Mediated RNA Editing"

### Sheet: Common_editing_sites_Cov10
Chrom	COMMON	Symbol	WT_Editing	WT_Cov	P193A_Editing	P193A_Cov	A870T_Editing	A870T_Cov	I872T_Editing	I872T_Cov	R892H_Editing	R892H_Cov	K999N_Editing	K999N_Cov	G1007R_Editing	G1007R_Cov	Y1112F_Editing	Y1112F_Cov	D1113H_Editing	CTRL_Editing	CTRL_Cov
chr19	2132556	AP3D1	0.339286	56	0.275	80	0.0597015	67	0.121622	74	0.0379747	79	0.0769231	39	0.025	40	0.160714	56	0.10989	0	76
chr12	6514902	NCAPD2	0.339286	56	0.157895	38	0.307692	13	0.0909091	44	0.0434783	23	0.0909091	11	0.173913	23	0.28	25	0.405405	0	27
chr17	17262041	COPS3	0.205128	156	0.163462	208	0.0694444	144	0.0794702	151	0.0509554	157	0.0740741	162	0.0119048	84	0.239583	192	0.133333	0	103
chr7	22511145	STEAP1B	0.173752	541	0.144712	539	0.0560748	856	0.0702275	1011	0.0174346	803	0.0733945	763	0.0120482	83	0.139759	415	0.147196	0	1044
chr18	24181182	OSBPL1A	0.4	45	0.25	40	0.142857	35	0.113636	44	0.163636	55	0.105263	19	0.0833333	12	0.395833	48	0.333333	0	38
chr1	32172312	KPNA6	0.297619	84	0.37037	27	0.0632911	79	0.138462	65	0.106667	75	0.05	60	0.121212	33	0.178571	56	0.197802	0	71
chr6	32978347	BRD2	0.211765	85	0.206349	63	0.0196078	51	0.0196078	51	0.0222222	45	0.117647	34	0.0322581	31	0.2	80	0.168421	0	82
chr21	33551013	SON	0.377778	45	0.0769231	13	0.0434783	46	0.0952381	63	0.0344828	29	0.148936	47	0.0833333	12	0.132075	53	0.112903	0	54
chr1	35387255	ZMYM4	0.122222	90	0.222222	99	0.0701754	57	0.21875	96	0.027027	37	0.194444	36	0.0361446	83	0.101124	89	0.113636	0	27
chr19	38704990	ACTN4	0.382353	68	0.327869	61	0.403226	62	0.116883	77	0.121951	82	0.285714	70	0.125	72	0.363636	55	0.333333	0	90
chr22	38865980	CBX6	0.261905	42	0.344828	29	0.153846	26	0.458333	24	0.117647	34	0.0851064	47	0.03125	32	0.377778	45	0.394737	0	18
chr1	43360960	CDC20	0.55	40	0.253521	71	0.0357143	28	0.15	40	0.0481928	83	0.307692	65	0.175	40	0.555556	72	0.289855	0	63
chr16	46583584	SHCBP1	0.24	25	0.233333	30	0.214286	14	0.0909091	11	0.1	10	0.107143	28	0.0769231	13	0.16	25	0.157895	0	10
chrX	47202170	UBA1	0.1	170	0.0483092	207	0.0248756	201	0.044586	157	0.0301508	199	0.0174419	172	0.0114943	87	0.0468085	235	0.139535	0	176
chr17	47682597	KPNB1	0.16129	31	0.191489	47	0.0606061	33	0.0344828	29	0.0588235	51	0.173913	46	0.06	50	0.102564	39	0.193182	0	46
chr19	49791991	AP2A1	0.433333	30	0.121212	33	0.1	30	0.137931	29	0.0882353	34	0.196078	51	0.0909091	11	0.391304	23	0.257143	0	41
chr19	58548156	TRIM28	0.111111	117	0.138889	108	0.0892857	168	0.0333333	150	0.0638298	47	0.047619	147	0.0508475	59	0.0425532	94	0.152542	0	136
chr11	62560425	EEF1G	0.133333	90	0.174757	103	0.0172414	58	0.0894309	123	0.0377358	53	0.1	50	0.12	50	0.263158	38	0.134328	0	109
chr11	63901037	MARK2	0.166667	24	0.15	20	0.1	30	0.1	20	0.25	12	0.285714	35	0.0909091	11	0.358974	39	0.45283	0	43
chr15	72199262	PKM	0.235127	353	0.160606	330	0.0316456	474	0.0571429	490	0.0535373	523	0.048	500	0.0191898	469	0.144414	367	0.182109	0	539
chr4	77048532	CCNI_1382	0.445312	128	0.367647	136	0.0684932	146	0.261905	210	0.0526316	152	0.171053	152	0.0392157	153	0.397351	151	0.186567	0	132
chr4	77056011	CCNI_971	0.358382	173	0.376984	252	0.147929	169	0.251256	199	0.0641711	187	0.153846	182	0.0526316	247	0.309091	275	0.260736	0	145
chr15	88630569	AEN	0.354167	48	0.481481	27	0.333333	30	0.166667	30	0.118644	59	0.196078	51	0.205882	34	0.407407	27	0.578947	0	60
chr7	100096082	MCM7	0.19375	160	0.291866	209	0.0965909	176	0.17561	205	0.0904255	188	0.144654	159	0.0465116	215	0.190722	194	0.275472	0	199
chr14	102011972	DYNC1H1	0.118644	59	0.142857	70	0.0232558	43	0.155172	58	0.0392157	51	0.0666667	60	0.0487805	41	0.151163	86	0.11	0	86
chr14	103341162	EIF5	0.220884	250	0.246575	146	0.043956	182	0.0759494	237	0.016129	124	0.0833333	180	0.0897436	78	0.3	130	0.247934	0	149
chr9	131482788	PRRC2B	0.34	50	0.0921053	76	0.0967742	62	0.0851064	47	0.1	60	0.1875	64	0.08	50	0.15942	69	0.230769	0	41
chr9	133349021	RPL7A	0.162791	43	0.0517241	58	0.0192308	52	0.0298507	67	0.04	50	0.125	56	0.0217391	46	0.0588235	102	0.102273	0	132
chr9	133362696	SURF4	0.566667	30	0.419355	31	0.137931	29	0.240741	54	0.0666667	30	0.2	30	0.0526316	19	0.434783	23	0.32	0	11
chr7	149213801	ZNF282	0.176471	17	0.178571	28	0.0769231	13	0.0588235	17	0.0625	16	0.0555556	18	0.153846	26	0.222222	27	0.428571	0	33
chr1	153959849	SLC39A1	0.473684	38	0.396552	58	0.170732	82	0.163265	49	0.188679	53	0.205882	68	0.0833333	24	0.350877	57	0.285714	0	42
chrX	154011694	IRAK1	0.265306	98	0.197368	76	0.0882353	34	0.133333	75	0.047619	63	0.166667	60	0.0606061	33	0.267606	71	0.325	0	33
chr1	154584850	ADAR1	0.353935	4320	0.246705	1897	0.085274	2920	0.167702	2737	0.0613131	3686	0.153521	3550	0.0103464	2223	0.30212	2830	0.439718	0	46
chr1	156333601	CCT3	0.101852	108	0.0833333	108	0.015873	63	0.0592105	152	0.0280374	107	0.102041	49	0.0140845	71	0.0420168	119	0.104167	0	107
chr5	181243863	RACK1	0.151515	33	0.166667	54	0.037037	27	0.0819672	61	0.181818	22	0.0909091	22	0.0344828	58	0.0561798	89	0.0357143	0	51
chr3	184183507	AP2M1	0.108108	111	0.119565	92	0.0909091	77	0.153846	39	0.0263158	38	0.0188679	53	0.024	125	0.159091	88	0.210526	0	161
chr1	228098500	ARF1	0.1625	80	0.0961538	52	0.0875	80	0.145455	110	0.0515464	97	0.0869565	46	0.0689655	29	0.226415	53	0.247423	0	136
